# Emergent dynamics of underlying regulatory network links EMT and androgen receptor-dependent resistance in prostate cancer

**DOI:** 10.1101/2022.12.06.516625

**Authors:** Rashi Jindal, Abheepsa Nanda, Maalavika Pillai, Kathryn E Ware, Divyoj Singh, Manas Sehgal, Andrew J. Armstrong, Jason A Somarelli, Mohit Kumar Jolly

## Abstract

Advanced prostate cancer patients initially respond to hormone therapy, be it in the form of androgen deprivation therapy or second-generation hormone therapies, such as abiraterone acetate or enzalutamide. However, most men with prostate cancer eventually develop hormone therapy resistance. This resistance emerges in several ways, such as through genetic mutations, epigenetic mechanisms, or through non-genetic pathways, such as lineage plasticity along epithelial-mesenchymal or neuroendocrine-like axes. These mechanisms of hormone therapy resistance often co-exist within a single patient’s tumor and can overlap within a single cell. There exists a growing need to better understand how phenotypic heterogeneity and plasticity results from emergent dynamics of the regulatory networks governing androgen independence. Here, we investigated the dynamics of a regulatory network connecting the drivers of androgen receptor (AR) splice variant-mediated androgen independence and those of epithelial-mesenchymal transition. Model simulations for this network revealed four possible phenotypes: epithelial-sensitive (ES), epithelial-resistant (ER), mesenchymal-resistant (MR) and mesenchymal-sensitive (MS), with the latter phenotype occurring rarely. We observed that well-coordinated “teams” of regulators working antagonistically within the network enable these phenotypes. These model predictions are supported by multiple transcriptomic datasets both at single-cell and bulk levels, including *in vitro* EMT induction models and clinical samples. Further, our simulations reveal spontaneous stochastic switching between the ES and MR states. Addition of the immune checkpoint molecule, PD-L1, to the network was able to capture the interactions between AR, PD-L1, and the mesenchymal marker SNAIL, which was also confirmed through quantitative experiments. This systems-level understanding of the driver of androgen independence and EMT could aid in understanding non-genetic transitions and progression of such cancers and help in identifying novel therapeutic strategies or targets.
