## Supplementary material for "Emergent dynamics of underlying regulatory network links EMT and androgen receptor-dependent resistance in prostate cancer": Table S4

### Sheet: SI_Fig6
		EPI vs MES		HALLMARK_EMT vs MES		HALLMARK_EMT vs PD-L1		MES vs PD-L1		Androgen Independence vs HALLMARK_EMT		Androgen Independence vs MES
Dataset ID	Description	R-value	p-value	R-value	p-value	R-value	p-value	R-value	p-value	R-value	p-value	R-value	p-value
GSE100629	Gene expression signatures in anoikis-resistance of human prostate PC-3 cells	-0.828571	0.0583333	-0.828571	0.0583333	-0.657143	0.175	-0.828571	0.0583333	0.542857	0.297222	-0.371429	0.497222
GSE100919	Mutant Kras-induced upregulation of CD24 enhances prostate cancer stemness and bone metastasis in prostate cancer.	-0.371429	0.497222	-0.371429	0.497222	0.942857	0.0166667	0.771429	0.102778	0.942857	0.0166667	0.885714	0.0333333
GSE104572	AR-V7 Targets in Castration-Resistant Prostate Cancer (CRPC) Cell Line	-0.479876	0.0456981	-0.479876	0.0456981	-0.397317	0.103596	0.316821	0.199855	0.304438	0.21876	0.215686	0.38844
GSE104749	Molecular analyses of prostate tumors for diagnosis of malignancy on Fine-Needle Aspiration biopsies	-0.238095	0.582143	-0.238095	0.582143	0.761905	0.036756	0.595238	0.132292	-0.047619	0.934871	-0.571429	0.151141
GSE104786	Expression data from Neuroendocrine Prostate Cancer and Primary Small Cell Prostatic Carcinoma	-0.234626	0.188098	-0.234626	0.188098	0.587233	0.00041992	0.475267	0.00566255	0.265709	0.134842	0.149064	0.406165
GSE109021	Identification of Androgen Receptor Modulators in a Prostate Cancer Cell Line Microarray Compendium	-0.499797	3.22079e-07	-0.499797	3.22079e-07	-0.215193	0.0354271	-0.424173	1.99388e-05	-0.310933	0.0021372	0.369995	0.000228561
GSE110206	Amlexanox targets the IKK-ɛ/TBK1/NF-κB signaling axis to suppress the epithelial-to-mesenchymal transition and prostate cancer metastasis	0.828571	0.0583333	0.828571	0.0583333	0.828571	0.0583333	0.0285714	1	0.2	0.713889	0.0857143	0.919444
GSE113970	Sequence diverse miRNAs converge to induce mesenchymal-to-epithelial transition in ovarian cancer cells through direct and indirect regulatory controls	-0.384962	0.0946229	-0.384962	0.0946229	0.736842	0.000316639	0.783459	6.30519e-05	-0.279699	0.23148	-0.649624	0.00247148
GSE114345	Integrative analysis of transcriptomics and clinical data uncovers the tumorsuppressive activity of MITF in prostate cancer	-0.107143	0.839683	-0.107143	0.839683	-0.178571	0.713095	-0.428571	0.353571	-0.107143	0.839683	0.928571	0.00674603
GSE114500	Gene expression analysis of androgen treatment and stable HIF1a expression in LNCaP cell line	0.0365508	0.8321	0.0365508	0.8321	-0.0157014	0.927788	0.256113	0.131441	0.440927	0.00759686	-0.0620335	0.718468
GSE117098	The miR-96 and RARG signaling axis governs androgen signaling and prostate cancer progression I	-0.363636	0.246255	-0.363636	0.246255	0.13986	0.667151	-0.461538	0.133836	0.230769	0.470906	-0.174825	0.58826
GSE118123	Expression data from prostate cancer cell line PC3 with JunD knockdown and control cells	-0.885714	0.0333333	-0.885714	0.0333333	-0.6	0.241667	-0.0857143	0.919444	-0.314286	0.563889	0.942857	0.0166667
GSE125339	YB-1 is a key regulator of the androgen receptor and androgen-responsive genes in prostate cancer cells [siRNA driven YB-1 knockdown]	0.314286	0.563889	0.314286	0.563889	0.542857	0.297222	0.428571	0.419444	0.885714	0.0333333	0.257143	0.658333
GSE125436	Expression data from CTCF RNAi experiments in LNCaP cell line	NA	NA	NA	NA	NA	NA	NA	NA	-0.441758	0.115791	NA	NA
GSE130402	MiRNA-mediated induction of mesenchymal-to-epithelial transition (MET) between cancer cell types is significantly modulated by inter-cellular molecular variability	-0.864822	0	-0.864822	0	0.289987	0.0536882	-0.0455863	0.765594	0.158498	0.297326	0.856126	0
GSE130978	The ERG-regulated LINC00920 promotes prostate cancer cell survival via the 14-3-3ε- FOXO pathway	0.1	0.809981	0.1	0.809981	0.2	0.613404	0.2	0.613404	0.05	0.911618	-0.216667	0.580941
GSE130981	Gene expression signatures in human prostate cancer cells PC3 with lncAPP overexpression and knockdown	-0.951049	0	-0.951049	0	0.769231	0.00525292	-0.776224	0.00465988	0.804196	0.00274614	0.517483	0.0886509
GSE133372	LincRNA PVT1 associates with EZH2 and with the androgen receptor in LNCaP prostate cancer cells and inhibits the expression of genes involved with cell death, cell differentiation and cell adhesion	-0.67632	3.42348e-05	-0.67632	3.42348e-05	0.0993402	0.587209	0.0494868	0.787493	0.509531	0.00326473	-0.339443	0.0579333
GSE133384	RNA-seq in LNCaP cell line overexpressing WT or mutant FOXA1	-0.20979	0.513513	-0.20979	0.513513	0.0559441	0.86898	0.216783	0.499115	0.370629	0.236732	-0.496503	0.104093
GSE135575	Expression profiling and H3K79me2 ChIP-seq in Prostate cancer cells treated with DOT1L inhibitor	-0.776224	0.00465988	-0.776224	0.00465988	0.832168	0.00144087	0.769231	0.00525292	-0.622378	0.0348001	-0.734266	0.0090521
GSE141551	Genome-wide gene expression profiles of primary prostate cancer	-0.264708	1.89708e-09	-0.264708	1.89708e-09	0.900447	0	0.403255	0	0.335094	1.55222e-14	0.334344	1.79505e-14
GSE14405	Expression profile of PC-3-derived cell lines after transendothelial migration	-0.828571	0.0583333	-0.828571	0.0583333	0.0857143	0.919444	-0.828571	0.0583333	0.542857	0.297222	0.142857	0.802778
GSE147566	Metabolic re-programming by MALAT1 depletion in prostate cancer	-0.797203	0.00316125	-0.797203	0.00316125	0.832168	0.00144087	-0.230769	0.470906	0.321678	0.308312	0.391608	0.209564
GSE151187	Differential gene expression profiles between two novel murine prostate cancer cell lines derived from androgen‑dependent (PLum‑AD cells) and androgen‑independent (PLum‑AI cells) prostate cancer	-0.828571	0.0583333	-0.828571	0.0583333	0.714286	0.136111	0.371429	0.497222	0.885714	0.0333333	0.828571	0.0583333
GSE153352	Plasma cells are enriched in localized prostate cancer in black men and are associated with improved outcomes [Discovery Cohort]	-0.241795	2.43307e-05	-0.241795	2.43307e-05	0.805948	0	0.320611	1.62107e-08	0.495351	0	0.487345	0
GSE155804	Effects of PSF inhibitors on gene expression profile in prostate cancer cells [microarray]	-0.892857	0.0123016	-0.892857	0.0123016	0.607143	0.166667	-0.678571	0.109524	0	1	-0.607143	0.166667
GSE157547	Plasma cells are enriched in localized prostate cancer in black men and are associated with improved outcomes [Validation Cohort]	-0.472195	0	-0.472195	0	0.886453	0	0.415677	0	0.377512	0	0.374135	0
GSE158524	Expression data from prostate tissues from mouse models of prostate cancer fed a high-fat diet.	-0.333333	0.427877	-0.333333	0.427877	0.690476	0.0693948	0	1	-0.0714286	0.881994	-0.261905	0.536409
GSE178631	A prognostic hypoxia gene signature with low heterogeneity within the dominant tumour lesion in prostate cancer patients.	-0.140841	0.0957291	-0.140841	0.0957291	0.775162	0	-0.0556745	0.511551	0.0560769	0.5085	0.278869	0.00084771
GSE184381	Expression data from prostate tissues from mouse models of prostate cancer fed a high-fat diet or a control diet.	-0.721212	0.0241946	-0.721212	0.0241946	0.672727	0.0393814	0.381818	0.278965	0.115152	0.758833	0.709091	0.0275141
GSE189343	Clinical and biological relevance of the transcriptomic-based prostate cancer metastasis subtypes MetA-C	-0.175746	0.07583	-0.175746	0.07583	0.888888	0	0.537879	7.83023e-09	0.287144	0.00338092	0.383078	7.37577e-05
GSE192817	Cellular plasticity upon proton irradiation determines tumor cell radiosensitivity	NA	NA	NA	NA	NA	NA	NA	NA	0.197644	0.1598	NA	NA
GSE193500	Modeling androgen deprivation therapy-induced prostate cancer dormancy and its clinical implications	-0.103331	0.646249	-0.103331	0.646249	0.478261	0.0256719	0.339356	0.122625	-0.395822	0.0692516	0.00395257	0.987951
GSE201805	Transcriptional profiling of primary prostate tumor in metastatic hormonesensitive prostate cancer and association with clinical outcomes: correlative analysis of the E3805 CHAARTED study	-0.127918	0.106919	-0.127918	0.106919	0.845635	0	0.287375	0.000242652	0.34163	1.11249e-05	0.381117	8.12158e-07
GSE22010	TMPRSS2:ERG promotes invasiveness and epithelial to mesenchymal transition in prostate cancer model	-0.846154	0.00096954	-0.846154	0.00096954	0.881119	0.000192153	0.839161	0.00119187	0.524476	0.0838846	0.664336	0.0221592
GSE22764	Genome-wide analysis of gene expression in EMT cells induced by overexpression of PDGF-D compared with PC3 control cells	-0.942857	0.0166667	-0.942857	0.0166667	-0.0857143	0.919444	-0.6	0.241667	0.142857	0.802778	0.771429	0.102778
GSE24868	Suppression of major attributes of tumor-initiating cells through epithelial-mesenchymal transition	-0.771429	0.102778	-0.771429	0.102778	0.885714	0.0333333	0.714286	0.136111	0.828571	0.0583333	0.542857	0.297222
GSE34839	Pten loss and RAS/MAPK activation cooperate to promote EMT and prostate cancer metastasis initiated from stem/progenitor cells	-0.942857	0.0166667	-0.942857	0.0166667	0.828571	0.0583333	0.0857143	0.919444	0.542857	0.297222	0.771429	0.102778
GSE35242	Genistein Cooperates with the Histone Deacetylase Inhibitor Vorinostat to Induce Cell Death in Prostate Cancer Cells (expression data)	0.39897	0.0165572	0.39897	0.0165572	0.433977	0.00869683	0.153925	0.368665	0.182239	0.286241	0.300386	0.0753932
GSE43489	Expression profile from PCE-Epi and derived cell lines	-0.333333	0.427877	-0.333333	0.427877	0.238095	0.582143	0.52381	0.196627	-0.142857	0.752034	0.595238	0.132292
GSE46602	Expression data from prostate cancer and benign prostate glands	-0.267803	0.0603447	-0.267803	0.0603447	0.851909	0	0.254646	0.0745016	0.505114	0.000222827	0.459304	0.000897971
GSE55935	The hypoxia marker pimonidazole reflects a transcriptional program associated with aggressive prostate cancer.	-0.00827139	0.952718	-0.00827139	0.952718	0.731732	0	0.208386	0.130301	0.433352	0.00117858	0.228969	0.0958501
GSE56410	Expression profile of PC-3-derived cell lines from transendothelial migration or in vivo metastasis	0.535714	0.235714	0.535714	0.235714	0.785714	0.0480159	-0.392857	0.395635	-0.428571	0.353571	0.107143	0.839683
GSE60329	Gene expression profiling of prostate cancer (PCa) and normal prostatic samples	0.0100234	0.907697	0.0100234	0.907697	0.927856	0	-0.055837	0.518034	0.460918	2.40864e-08	0.315887	0.000193067
GSE63196	Gene Expression of Prostate Cancer Cells; 22Rv1, DU-145 and LNCaP: 5-Aza-2'-deoxycytidine (DAC) Treatment vs. Control	-0.74613	0.000566419	-0.74613	0.000566419	0.975232	8.35821e-06	0.405573	0.0961333	-0.351909	0.152402	-0.393189	0.107483
GSE67872	HDAC inhibition impedes epithelial–mesenchymal plasticity and suppresses metastatic, castration-resistant prostate cancer	NA	NA	NA	NA	NA	NA	NA	NA	0.981818	0	NA	NA
GSE68883	Overexpression of a panel of miRNA mimics in DU145 prostate cancer cells.	-0.131063	0.603312	-0.131063	0.603312	0.329205	0.182089	0.201238	0.421685	-0.223942	0.370131	-0.106295	0.674325
GSE69044	Pioneer factor FOXA1 defines GATA2- and AR-mediated transcriptional program in prostate cancer [gene expression]	0.25913	0.220535	0.25913	0.220535	0.813043	2.84765e-06	0.343478	0.100774	0.756522	3.01895e-05	0.676522	0.000399709
GSE69223	Genome-wide analysis of gene expression patterns in human prostate cancer (PCa)	-0.826919	9.251e-07	-0.826919	9.251e-07	0.911457	1.77096e-07	0.538154	0.002499	-0.0242492	0.89906	0.0313682	0.86938
GSE69903	Genetic deletion of osteopontin in TRAMP mice enhances the growth of aggressive prostate cancer with feature of human neuroendocrine tumors	-0.570936	0.00147192	-0.570936	0.00147192	0.54335	0.0026879	0.32266	0.088171	0.492118	0.00731663	-0.0438424	0.821159
GSE71797	Genome-wide RNA-sequencing (RNA-seq) of benign and malignant prostate cell lines without and with androgen (R1881) stimulation.	-0.345455	0.330549	-0.345455	0.330549	0.927273	0.000130162	0.527273	0.122803	-0.357576	0.3128	-0.212121	0.559908
GSE73284	Shear stress activates YAP to promote motility in human prostate cancer cells	0.111888	0.732775	0.111888	0.732775	0.377622	0.227443	-0.272727	0.391233	0.286713	0.366408	0.153846	0.63514
GSE73917	Overexpression of c-Myc antagonises transcriptional output of the androgen receptor in prostate cancer [expression]	0.286957	0.173537	0.286957	0.173537	0.0252174	0.907725	-0.113043	0.597613	0.406957	0.0494851	0.0686957	0.749353
GSE73930	Chromatin relaxation is a feature of advanced prostate cancer [expression]	0.37323	0.0256076	0.37323	0.0256076	0.554955	0.000546954	-0.236293	0.164837	0.636551	4.49181e-05	0.0234234	0.892156
GSE74631	Global expression changes of LNCaP and PC3 cells in response to acute Notch activation	-0.904762	0.00456349	-0.904762	0.00456349	0.833333	0.015377	0.833333	0.015377	-0.928571	0.00223214	-0.761905	0.036756
GSE74685	Epithelial mesenchymal-like transition occurs in a subset of cells in castration resistant prostate cancer bone metastases	-0.200403	0.0143872	-0.200403	0.0143872	0.800668	0	0.588362	0	0.631562	0	0.573572	0
GSE75193	A metabolic co-regulator bioinformatics screen reveals that PGC1α suppresses prostate cancer metastasis	-0.371429	0.497222	-0.371429	0.497222	0.0285714	1	-0.371429	0.497222	0.0857143	0.919444	0.0857143	0.919444
GSE77959	A short-term intervention with selenium affects expression of genes implicated in the epithelial-to-mesenchymal transition in the prostate	NA	NA	NA	NA	NA	NA	NA	NA	-0.543938	0.00220592	NA	NA
GSE78245	The retinoblastoma protein regulates hypoxia-inducible genetic programs, tumor cell invasiveness and neuroendocrine differentiation in prostate cancer cells	-0.566434	0.0590341	-0.566434	0.0590341	-0.594406	0.0457531	0.566434	0.0590341	-0.475524	0.121319	0.664336	0.0221592
GSE79689	Epigenetic Reprogramming of Androgen Receptor by Histone H4 Tyr88-phosphorylation Promotes Castration Resistance	0.0666667	0.864754	0.0666667	0.864754	0.393939	0.262887	-0.0424242	0.918633	0.0909091	0.811417	-0.00606061	1
GSE80042	A molecular portrait of epithelial-mesenchymal plasticity in prostate cancer associated with clinical outcome.	-0.600705	2.39728e-05	-0.600705	2.39728e-05	0.800705	0	-0.508386	0.000507007	0.221142	0.148805	0.332347	0.0280129
GSE80750	Gene expression profiling of the prostate cancer cell line PC3	0.714286	0.136111	0.714286	0.136111	0.542857	0.297222	0.714286	0.136111	0.314286	0.563889	0.542857	0.297222
GSE83673	Effect of Metformin and AICAR treatments in the prostate cancer cell line LNCaP	-0.384615	0.218387	-0.384615	0.218387	-0.377622	0.227443	-0.132867	0.683366	0.0699301	0.834447	-0.538462	0.0749023
GSE86781	Androgen-dependent repression of estrogen-related receptor γ expression mediates metabolic reprogramming in prostate cancer	-0.629371	0.0323947	-0.629371	0.0323947	-0.524476	0.0838846	-0.356643	0.256013	0.524476	0.0838846	-0.678322	0.0188251
GSE89317	Gene expression profile of biochemically recurrent prostate cancer	-0.0294118	0.917094	-0.0294118	0.917094	0.608824	0.0141963	0.15	0.57858	0.0970588	0.721358	0.323529	0.221281
GSE90922	Expression data in JDCaP prostate cancer xenograft model before and after expression of AR splice variants	0.0666667	0.880093	0.0666667	0.880093	0.516667	0.1618	-0.35	0.358581	0.883333	0.0030754	0.266667	0.493331
GSE92473	Microarray expression profiling data for sorted prostate epithelial subpopulations based on LY6D	-0.272727	0.391233	-0.272727	0.391233	0.160839	0.619356	0.412587	0.184481	-0.300699	0.342483	-0.377622	0.227443
GSE92853	DNA Damage Induces a Secretory Program in the Quiescent Tumor Microenvironment that Promotes Adverse Prostate Cancer Phenotypes	-0.166667	0.677745	-0.166667	0.677745	0.6	0.0967978	-0.483333	0.1938	0.383333	0.3125	-0.15	0.708069
GSE93808	LuCaP prostate cancer patient-derived xenografts reflect the molecular heterogeneity of advanced disease and serve as models for evaluating cancer therapeutics	-0.742727	1.05086e-08	-0.742727	1.05086e-08	0.532675	0.000123648	-0.251737	0.0844646	-0.259227	0.0753959	-0.333695	0.0209075
GSE97549	Global microarray analysis of ONECUT2 transcription factor overexpression in human prostate cancer cells	-0.923633	0	-0.923633	0	0.9484	3.23536e-06	-0.742002	0.000631404	-0.384933	0.115576	-0.318885	0.196815
